# Multiscale model of heart growth during pregnancy: Integrating mechanical and hormonal signaling

**DOI:** 10.1101/2020.09.18.302067

**Authors:** Kyoko Yoshida, Jeffrey J. Saucerman, Jeffrey W. Holmes

## Abstract

Pregnancy stands at the interface of mechanics and biology. The growing fetus continuously loads the maternal organs as circulating hormone levels surge, leading to significant changes in mechanical and hormonal cues during pregnancy. In response, maternal soft tissues undergo remarkable growth and remodeling to support the mother and baby for a healthy pregnancy. We focus on the maternal left ventricle, which increases its cardiac output and mass during pregnancy. This study develops a multiscale cardiac growth model for pregnancy to understand how mechanical and hormonal cues interact to drive this growth process. We coupled a cell signaling network model that predicts cell-level hypertrophy in response to hormones and stretch to a compartmental model of the rat heart and circulation that predicts organ-level growth in response to hemodynamic changes. We calibrated this multiscale model to data from experimental volume overload (VO) and hormonal infusions of angiotensin 2 (AngII), estrogen (E2), and progesterone (P4). We then validated the model’s ability to capture interactions between inputs by comparing model predictions against published observations for the combinations of VO+E2 and AngII+E2. Finally, we simulated pregnancy-induced changes in hormones and hemodynamics to predict heart growth during pregnancy. Our model produced growth consistent with experimental data. Overall, our analysis suggests that the rise in P4 during the first half of gestation is an important contributor to heart growth during pregnancy. We conclude with suggestions for future experimental studies that will provide a better understanding of how hormonal and mechanical cues interact to drive pregnancy-induced heart growth.
