## Supplemental Data 1 for "Multiscale model of heart growth during pregnancy: Integrating mechanical and hormonal signaling"

### Sheet: species
Species information
module	ID	name	Yinit	Ymax	tau	type	location	ref	notes
1	Akt	Protein Kinase B	0	1	1	protein		Akt
2	AngII	Angiotensin II	0	1	1	protein		AngII
3	CaN	Calcineurin	0	1	1	protein		CaN
4	CellArea	Increased Cell Area	0	1	1	phenotype		CellArea
5	E2	Estrogen	0	1	1	smallMolecule		E2
6	ERK12	Extracellular signal-regulated kinases 1 or 2	0	1	1	protein		ERK12
7	GATA4	Protein GATA	0	1	1	protein		GATA4
8	GSK3B	Glycogen synthase kinase 3 beta	1	1	1	protein		GSK3B
9	MEK1	MAPK kinase 1	0	1	1	protein		MEK1
10	mTor	mechanistic Target Of Rapamycin	0	1	1	protein		mTor
11	NFAT	Nuclear Factor of Activated T-cells	0	1	1	protein		NFAT
12	P4	Progesterone	0	1	1	smallMolecule		P4
13	p70s6k	70 kDa ribosomal protein S6 kinase I	0	1	1	protein		p70s6k
14	Stretch	Stretch	0	1	1	phenotype		Stretch

### Sheet: reactions
Reaction Information
module	ID	Rule	Weight	n	EC50	location	confidence 1	species 1	system 1	database 1	ref ID 1	link 1	confidence 2	species 2	system 2	database 2	ref ID 2	link 2	notes
inputs	r1	=> P4	0.1335	1.4	0.5
inputs	r2	=> E2	0.1335	1.4	0.5
inputs	r3	=> Stretch	0.1335	1.4	0.5
inputs	r4	=> AngII	0.1335	1.4	0.5
middle	r5	AngII & !E2 => Akt	1	1.4	0.5
middle	r6	P4 & !E2 => CaN	1	1.4	0.5
middle	r7	AngII & !E2 => CaN	1	1.4	0.5
middle	r8	CaN => NFAT	1	1.4	0.5
middle	r9	CaN & ERK12 => NFAT	1	1.4	0.5
middle	r10	NFAT => CellArea	1	1.4	0.5
middle	r11	Stretch=> MEK1	1	1.4	0.5
middle	r12	AngII & !E2=> MEK1	1	1.4	0.5
middle	r13	MEK1 => ERK12	1	1.4	0.5
middle	r14	Stretch => Akt	1	1.4	0.5
middle	r15	!Akt => GSK3B	1	1.4	0.5
middle	r16	Akt => mTor	1	1.4	0.5
middle	r17	mTor => p70s6k	1	1.4	0.5
middle	r18	!GSK3B => CellArea	1	1.4	0.5
middle	r19	!GSK3B => NFAT	1	1.4	0.5
middle	r20	!GSK3B => GATA4	1	1.4	0.5
middle	r21	ERK12 => GATA4	1	1.4	0.5
middle	r22	GATA4 => CellArea	1	1.4	0.5
middle	r23	P4 => MEK1	1	1.4	0.5
middle	r24	p70s6k=>CellArea	1	1.4	0.5
