## Supplemental Data 2 for "Multiscale model of heart growth during pregnancy: Integrating mechanical and hormonal signaling"

### Sheet: InVitroValidation
Input1	Input2	Reported Species	Measurement	PMID	Source	Figure	Notes
P4		CaN	Increase	23985902	Chung, Cardiovasc Res, 2013	Figure 4A
P4		ERK12	Increase	22345431	Chung, J Appl Physiol, 2012	Figure 7C
P4		Akt	No Change	22345431	Chung, J Appl Physiol, 2012	Figure 7A
P4		NFAT	Increase	23985902	Chung, Cardiovasc Res, 2013	Figure 4B
P4		CellArea	Increase	22345431	Chung, J Appl Physiol, 2012	Figure 7E
E2		CaN	No Change	23985902	Chung, Cardiovasc Res, 2013	Figure 4A
E2		ERK12	No change	22345431	Chung, J Appl Physiol, 2012	Figure 7C
E2		Akt	No Change	22345431	Chung, J Appl Physiol, 2012	Figure 7A
E2		Akt	No Change	15899894	Pedram, J Biol Chem, 2005	Figure 3B
E2		GSK3B	No Change	23970786	Pedram, Endocrinology, 2013	Figure 3A
E2		GATA4	No Change	24152730	Pedram, Mol Biol Cell, 2013	Figure 9A
E2		NFAT	No Change	23985902	Chung, Cardiovasc Res, 2013	Figure 4B
E2		CellArea	No Change	22345431	Chung, J Appl Physiol, 2012	Figure 7E
P4	E2	CaN	Increase	23985902	Chung, Cardiovasc Res, 2013	Figure 4A
P4	E2	ERK12	Increase	22345431	Chung, J Appl Physiol, 2012	Figure 7C
P4	E2	Akt	No Change	22345431	Chung, J Appl Physiol, 2012	Figure 7A
P4	E2	NFAT	Increase	23985902	Chung, Cardiovasc Res, 2013	Figure 4B
P4	E2	CellArea	Increase	22345431	Chung, J Appl Physiol, 2012	Figure 7E
AngII		CaN	Increase	15899894	Pedram, J Biol Chem, 2005	Figure 4C
AngII		ERK12	Increase	15899894	Pedram, J Biol Chem, 2005	Figure 5C
AngII		Akt	Increase	15899894	Pedram, J Biol Chem, 2005	Figure 3B
AngII		GSK3B	Increase	23970786	Pedram, Endocrinology, 2013	Figure 3A	GSK3B is a negative regulator of hypertrophy
AngII		GATA4	Increase	24152730	Pedram, Mol Biol Cell, 2013	Figure 9A
AngII		NFAT	Increase	15899894	Pedram, J Biol Chem, 2005	Figure 2D
AngII		CellArea	Increase	15899894	Pedram, J Biol Chem, 2005	Figure 1C
AngII	E2	CaN	No Change	15899894	Pedram, J Biol Chem, 2005	Figure 4C
AngII	E2	ERK12	Attenuated	15899894	Pedram, J Biol Chem, 2005	Figure 5C
AngII	E2	Akt	No Change	15899894	Pedram, J Biol Chem, 2005	Figure 3B
AngII	E2	GSK3B	No Change	23970786	Pedram, Endocrinology, 2013	Figure 3A
AngII	E2	GATA4	Attenuated	24152730	Pedram, Mol Biol Cell, 2013	Figure 9A
AngII	E2	NFAT	Attenuated	15899894	Pedram, J Biol Chem, 2005	Figure 2D
AngII	E2	CellArea	Attenuated	15899894	Pedram, J Biol Chem, 2005	Figure 1C

### Sheet: CalibrationGrowth
Condition	Species	Reported Data	Time Point (s)	PMID	Source	Figure/Table	Notes
Volume Overload	Rat, Male	LV Weight	7, 14, 21 days	8945927	Brower, Am J Physiol - Heart C, 1996	Tables 1, 2
Volume Overload	Rat, Female	Heart Weight/Body Weight	5 days	160467	Hatt, J Mol Cell Cardiol, 1979	Table 1
Volume Overload	Rat, Male	LV Weight	4,7 days	15169750	Holmes, J Appl Physiol, 2004	Table 2
Volume Overload	Rat, Male	LV mass/tibia length	3 days	27107489	Mouton, J Mol Cell Cardiol, 2016	Table 1
Volume Overload	Rat, Male	LV Weight	14 days	18178727	Murray, Am J Physiol - Heart C, 2008	Table 1
Volume Overload	Rat, Male	LV Weight/Body Weight	7 days	8443912	Ruzicka, Circulation, 1993	Figure 3
Volume Overload	Rat, Male	LV Weight/Body Weight	7 days	7805197	Ruzicka and Leenen, Circulation, 1995	Figure 2
Volume Overload	Rat, Ovx Female	LV Weight	3 days	20504902	Voloshenyuk, Am J Physiol - Reg I, 2010	Table 1	ShamOvx and ShamOvx+VO
Volume Overload	Rat, Male	LV Weight	7, 14 days	12531914	Wang, J Appl Physiol, 2003	Table 1
Angioten 2 infusion	Rat, Male	LV Weight	10 days	18768771	Belabbas, Am J Physiol Regul Integr Comp Physiol, 2008	Table 1
Angioten 2 infusion	Rat, Male	LV Weight	14 days	9683928	Dilley, Cardiovasc Res, 1998	Table 1	200 ng/min/kg
Angioten 2 infusion	Rat, Male	LV Weight/Body Weight	7, 14 days	1533768	Dostal, Am J Hypertens, 1992	Figure 1
Angioten 2 infusion	Rat, Male	Heart Weight/Body Weight	10 days	2022407	Griffin, Hypertension, 1991	Table 3
Angioten 2 infusion	Rat, Male	LV Weight/Body Weight	1, 3, 7 days	7768570	Kim, Hypertension, 1995	Figure 1B
Angioten 2 infusion	Rat, Male	LV Weight/Body Weight	7 days	16251994	Kim-Mitsuyama, Gene Therapy, 2006	Figure 4B
Angioten 2 infusion	Rat, Male	Heart Weight/Body Weight	10 days	10082495	Pasquié, Hypertension, 1999	Table 1
Angioten 2 infusion	Rat, Male	Heart Weight/Body Weight	14 days	26340750	Zhang, J Cardiovasc Pharmacol, 2016	Table 2
Angioten 2 infusion	Rat, Male	Heart Weight/Body Weight	14 days	31565858	Zhang, J Cell Mol Med, 2019	Figure 1E
Estrogen Infusion	Rat, Ovx Female	Heart Weight	1, 14 days	16647722	Chu, Life Sciences, 2006	Table 1A,B
Estrogen Infusion	Rat, Ovx Female	LV Weight	14 days	11562484	Jankowski, PNAS, 2001	Table 1
Estrogen Infusion	Rat, Ovx Female	Heart Mass	17 days	15302294	Goldstein, Fertil Steril, 2004	Figure 2
Estrogen Infusion	Rat, Ovx Female	Heart Weight	14 days	15550614	Dean, Am J Physiol Regul Integr Comp Physiol, 2005	Table 1
Progesterone Infusion	Mouse, Female	LV Weight	18 days	23985902	Chung, Cardiovasc Res, 2013	Suppl. Table 2
LV: Left ventricle
Ovx: Ovariectomized

### Sheet: ValidationGrowth
Condition	Species	Reported Data	Time Point (s)	PMID	Source	Figure/Table
AngII+E2	Mouse, Ovx Female	Heart Weight/Body Weight	21 days	23970786	Pedram, Endocrinology, 2013	Figure 1A
VO+E2	Rat, Ovx Female	LV Weight	3 days	20504902	Voloshenyuk, Am J Physiol - Reg I, 2010	Table 1

### Sheet: PregnancyGrowth
Species	Reported Data	Time Point(s)	PMID	Source	Figure/Table
Rat	Ventricular Weight	NP, 7, 14, 21 days of PG	15642797	Jankowski, J Endocrinol, 2005	Table 1
Rat	Ventricular Weight	NP, 16 days of PG	17766481	Gonzalez, Am J Physiol Heart Circ Physiol, 2007	Table 1
Rat	Heart Weight	NP, 10.5 19 days of PG	21186272	Lemmens, Am J Physiol Heart Circ Physiol, 2011	Table 1
Rat	Heart Weight	NP, 19 days of PG	19452634	Rimbaud, J Mol Cell Cardiol, 2009	Table 2
NP: Nonpregnant
PG: Pregnancy
